# Astrocytes control cocaine-induced synaptic plasticity and reward through the matricellular protein hevin

**DOI:** 10.1101/2023.03.19.533284

**Authors:** Raphaële Mongrédien, Augusto Anesio, Gustavo J. D. Fernandes, Andrew L. Eagle, Steeve Maldera, Cuong Pham, Adèle Vilette, Paula Bianchi, Clara Franco, Franck Louis, Carole Gruszczynski, Catalina Betancur, Amaia M. Erdozain, Alfred J. Robison, Antony A. Boucard, Dongdong Li, Fabio C. Cruz, Sophie Gautron, Nicolas Heck, Vincent Vialou

## Abstract

Drug addiction involves profound modifications of neuronal plasticity in the nucleus accumbens, which may engage various cell types. Here, we report prominent effects of cocaine on calcium signals in astrocytes characterized by *in vivo* fiber photometry. Astrocyte calcium signals in the nucleus accumbens are sufficient and necessary for the acquisition of cocaine seeking behavior. We identify the astrocyte-secreted matricellular protein hevin as an effector of the action of cocaine and calcium signals on reward and neuronal plasticity.
