## Extended Data Table 1 for "Astrocytes control cocaine-induced synaptic plasticity and reward through the matricellular protein hevin"

### Sheet: Table 1
Figure	Panel	Data	Group	Number of sample	Comparison	D’Agostino and Pearson normality test	F-test for the equality of variances	Statistical test	One-tailed or two-tailed	P value	Significance	Asterisks	Degrees of freedom	T value	F (DFn, DFd)	post hoc multiple comparison test		Mean Diff.	Significance	Summary	Adjusted P Value
1	d	Amplitude Ca2+ signals astrocytes NAc fiber photometry	C57 + cocaine	12 mice	Treatment	Passed		One-way repeated measures ANOVA		P = 0.00001	Yes		2	n/a	F (2, 22) = 17	Tukey's multiple comparisons test	baseline vs saline	0.6285	Yes	*
																Tukey's multiple comparisons test	baseline vs cocaine	1.164	Yes	****
																Tukey's multiple comparisons test	saline vs cocaine	0.5356	Yes	*
1	d	Frequency Ca2+ signals astrocytes NAc fiber photometry	C57 + cocaine	12 mice	Treatment	Passed		One-way repeated measures ANOVA		P = 0.0034	Yes		2	n/a	F (2, 22) = 7.452	Tukey's multiple comparisons test	baseline vs saline	-0.06667	No	n/a
																Tukey's multiple comparisons test	baseline vs cocaine	-0.75	Yes	**
																Tukey's multiple comparisons test	saline vs cocaine	-0.6833	Yes	*
1	d	Duration Ca2+ signals astrocytes NAc fiber photometry	C57 + cocaine	12 mice	Treatment vs Amplitude
1	h	Spontaneous Ca2+ events, light-sheet: number	hPMCA vs GFP	5 GFP, 7 hPMCA		N too small		Mann-Whitney	Two-tailed	P = 0.025	Yes	*
1	h	Spontaneous Ca2+ events, light-sheet: amplitude	hPMCA vs GFP	5 GFP, 7 hPMCA		N too small		Mann-Whitney	Two-tailed	P = 0.0247	Yes	*
1	h	Spontaneous Ca2+ events, light-sheet: frequency	hPMCA vs GFP	5 GFP, 7 hPMCA		N too small		Mann-Whitney	Two-tailed	P < 0.0001	Yes	****
1	h	Spontaneous Ca2+ events, light-sheet: duration	hPMCA vs GFP	5 GFP, 7 hPMCA		N too small		Mann-Whitney	Two-tailed	P < 0.0001	Yes	****
1	i	Evoked Ca2+ events, light-sheet: number	hPMCA vs GFP	5 GFP, 7 hPMCA		N too small		Mann-Whitney	Two-tailed	P = 0.0317	Yes	*
1	i	Evoked Ca2+ events, light-sheet: amplitude	hPMCA vs GFP	5 GFP, 7 hPMCA		N too small		Mann-Whitney	Two-tailed	P = 0.0334	Yes	*
1	i	Evoked Ca2+ events, light-sheet: frequency	hPMCA vs GFP	5 GFP, 7 hPMCA		N too small		Mann-Whitney	Two-tailed	P = 0.0005	Yes	***
1	i	Evoked Ca2+ events, light-sheet: duration	hPMCA vs GFP	5 GFP, 7 hPMCA		N too small		Mann-Whitney	Two-tailed	P = 0.0152	Yes	*
1	l	Conditionned place preference score (sec)	hPMCA vs GFP	14 mice per group	hPMCA vs GFP	Passed	variances not ≠	Unpaired Student's t-test	Two-tailed	P = 0.0227	Yes	*	26	t=2.423 df=26
2	c	Western blot hevin NAc 12 h after cocaine	C57 NAc + 12 h	7 mice per group		N too small		Mann-Whitney	Two-tailed	P = 0.0379	Yes	*
2	c	Western blot hevin NAc 24 h after cocaine	C57 NAc + 24 h	7 mice per group		N too small		Mann-Whitney	Two-tailed	P = 0.1282	No	ns
2	c	Western blot hevin CPu 12 h after cocaine	C57 CPu + 12 h	7 mice per group		N too small		Mann-Whitney	Two-tailed	P = 0.8834	No	ns
2	c	Western blot hevin CPu 24 h after cocaine	C57 CPu + 24 h	7 mice per group		N too small		Mann-Whitney	Two-tailed	P = 0.8048	No	ns
2	e	Conditionned place preference score (sec)	Hevin-null + cocaine 5 mg/kg	11 WT, 14 KO	WT vs KO	Passed	variances not ≠	Unpaired Student's t-test	Two-tailed	P = 0.0472	Yes	*	36	3.762	1.348, 20, 16
2	f	Conditionned place preference score (sec)	Hevin-null + cocaine 10 mg/kg	14 WT, 16 KO	WT vs KO	Passed	variances not ≠	Unpaired Student's t-test	Two-tailed	P = 0.0173	Yes	*	28	2.53	1.238, 15, 13
2	g	Western blot ΔfosB after cocaine hevin-null mice	Hevin-null vs WT	7 WT, 8 KO	WT vs KO	N too small		Mann-Whitney	Two-tailed	P = 0.0401	Yes	*
2	j	In vivo validation of miR-hevin efficiency	C57 + miR-hevin	2 mice per group, 8 images per mice	miR-hevin vs GFP	N too small		Mann-Whitney	Two-tailed	P = 0.0006	Yes	***
2	l	Conditionned place preference score (sec)	C57 + miR-hevin + cocaine 5 mg/kg	15 GFP, 14 miR-Hevin	miR-hevin vs GFP	Passed		Unpaired Student's t-test	Two-tailed	P = 0.0252	Yes	*	27	t=2.370 df=27
2	l	Conditionned place preference score (sec)	C57 + miR-hevin + cocaine 10 mg/kg	5 GFP, 7 miR-Hevin	miR-hevin vs GFP	N too small		Mann-Whitney	Two-tailed	P = 0.0101	Yes	*
2	q	Conditionned place preference score (sec)	C57 + hM3Dq + cocaine 5 mg/kg	8 mice per group	hM3Gq vs GFP	Passed	variances not ≠	Unpaired Student's t-test	Two-tailed	P = 0.0076	Yes	**	15	t=3.080 df=15
2	r	Conditionned place preference score (sec)	Hevin-null + hM3Dq + cocaine 5 mg/kg	11 WT hM3Gq, 10 KO hM3Gq	WT vs KO	Passed	variances ≠	Mann-Whitney	Two-tailed	P = 0.0101	Yes	*					miR-DREADD vs. GFP	-531.7	Yes	*	P = 0.0206
2	t	Conditionned place preference score (sec)	C57 + hM3Dq miR-hevin + cocaine 5 and 10 mg/kg	8 mice per group	Interaction	Passed		Two-way repeated measures ANOVA		P = 0.7269	No	ns			F (3, 27) = 0.4391
2	t	Conditionned place preference score (sec)	C57 + hM3Dq miR-hevin + cocaine 5 and 10 mg/kg	8 mice per group	Cocaine Dose	Passed				P = 0.8016	No	ns			F (1, 27) = 0.06439
2	t	Conditionned place preference score (sec)	C57 + hM3Dq miR-hevin + cocaine 5 and 10 mg/kg	8 mice per group	Virus	Passed				P = 0.0103	Yes	*			F (3, 27) = 4.573
3	c	Spine number/10 µm basal	C57 + miR-hevin basal	4 GFP, 5 miR-hevin	miR-hevin vs GFP	N too small		Mann-Whitney	Two-tailed	P = 0.6201	No	ns
3	d	Spine number/10 µm cocaine	C57 + miR-hevin + cocaine 10 mg/kg	4 GFP, 4 miR-hevin	miR-hevin vs GFP	N too small		Mann-Whitney	Two-tailed	P = 0.0159	Yes	*
3	h	AMPAR-mediated EPSCs	C57 + miR-hevin + cocaine 10 mg/kg	12 mice per group	miR-hevin vs GFP	Passed (except Sal-GFP)		One-way ANOVA		P < 0.0001	Yes	****			F (2, 44) = 13.86	Holm-Sidak	Sal-GFP vs Coc-GFP	-71.67	Yes	****	P < 0.0001
																Holm-Sidak	Sal-GFP vs Coc-miR hevin	-13.22	No	ns	P = 0.3542
																Holm-Sidak	Coc-GFP vs Coc-miR hevin	58.45	Yes	***	P = 0.0003
3	h	NMDAR-mediated EPSCs	C57 + miR-hevin + cocaine 10 mg/kg	12 mice per group	miR-hevin vs GFP	Passed (except Coc-miR-hevin)		One-way ANOVA		P = 0.9776	No	ns			F (2, 44) = 0.02267
3	h	AMPA/NMDA ratio	C57 + miR-hevin + cocaine 10 mg/kg	12 mice per group	miR-hevin vs GFP	Passed (except Sal-GFP)		One-way ANOVA	2 outliers removed Grubbs (P < 0.05)	P = 0.0021	Yes	***			F (2, 44) = 7.153	Holm-Sidak	Sal-GFP vs Coc-GFP	-0.8569	Yes	**	P = 0.0034
																Holm-Sidak	Sal-GFP vs Coc-miR hevin	-0.1146	No	ns	P = 0.6316
																Holm-Sidak	Coc-GFP vs Coc-miR hevin	0.7422	Yes	**	P = 0.0074
3	i	Paired-pulse ratio 10 ms & 1 s	C57 + miR-hevin + cocaine 10 mg/kg	12 mice per group	miR-hevin vs GFP	Passed (except Sal-GFP)		Two-way ANOVA		P = 0.2308	No	ns			F (2, 72) = 1.496
3	i	Paired-pulse ratio 10 ms & 1 s	C57 + miR-hevin + cocaine 10 mg/kg	12 mice per group	miR-hevin vs GFP	Passed (except Sal-GFP)		Two-way ANOVA		P = 0.5900	No	ns			F (18, 337) = 0.8910
